# To what extent can life history strategies inform species conservation planning?

**DOI:** 10.1101/2024.12.09.626826

**Authors:** Emily A. Stevenson, Sol Lucas, Philip J. K. McGowan, Isabel M. Smallegange, Louise Mair

**Author notes:** Corresponding author and mailing address: Emily Stevenson, Modelling, Evidence and Policy Group, School of Natural and Environmental Sciences, Agriculture Building, King’s Road, Newcastle University, Newcastle upon Tyne, NE1 4LB, UK. I.M. Smallegange and L. Mair should be considered joint senior author.

## Abstract

Global policy aims to prevent species extinctions; to support these aims conservation planners must effectively target interventions to reduce the extinction risk of species. However, there is often a lack of knowledge on the magnitude and direction of species responses to interventions and in turn the extent to which a species extinction risk is reduced. If we can use a species’ life history strategies to predict their responses to interventions, this offers a promising approach to better understand species extinction risks and conservation potential. Here we apply Dynamic Energy Budget Integral Project Models to 23 reptile species to investigate whether their life history traits can be summarised into a life history strategy framework using principal component analysis, and whether species positions along these axes predict their population growth rate, demographic resilience, sensitivity to perturbations and extinction risk. We found that species positions on reproductive and pace of life axes predicted reptile population growth rate and demographic resilience but not sensitivity to perturbations or extinction risk. Our findings show that reptile life history strategies can inform our understanding of reptile species conservation potential and could be applied to influence management decisions such as establishing monitoring timelines.
