## Supplementary Information 1 for "To what extent can life history strategies inform species conservation planning?"

### Sheet: Sheet1
RecordID	Class	Order	Family	Species	Common_name	k	Lb	Lp	Lm	mj	ma	rB	Rm	Max weight	IUCN Status	Contributor	kappa_REF	Lb_REF	Lp_REF	Lm_REF	mj_REF	ma_REF	vB_REF	Rm_REF	Max_weight_REF
1	Reptilia	Crocodilia	Alligatoridae	Caiman crocodilus	Spectacled caiman	0.95	13	120	161	0.16	0.16	0.13	40	20	LC	Isabel Smallegange / Tom Hopman	Campos Z., Mourao, G.,Coutinho, M., and Magnusson, W.E. 2014. Growth of Caiman crocodilus yacare in the Brazilian Pantanal. Plos One, 9:e89363.	Campos Z., Mourao, G.,Coutinho, M., and Magnusson, W.E. 2014. Growth of Caiman crocodilus yacare in the Brazilian Pantanal. Plos One, 9:e89363.	Campos Z., Mourao, G.,Coutinho, M., and Magnusson, W.E. 2014. Growth of Caiman crocodilus yacare in the Brazilian Pantanal. Plos One, 9:e89363.	Campos Z., Mourao, G.,Coutinho, M., and Magnusson, W.E. 2014. Growth of Caiman crocodilus yacare in the Brazilian Pantanal. Plos One, 9:e89363.	Campos Z., Mourao, G.,Coutinho, M., and Magnusson, W.E. 2014. Growth of Caiman crocodilus yacare in the Brazilian Pantanal. Plos One, 9:e89363.	Campos Z., Mourao, G.,Coutinho, M., and Magnusson, W.E. 2014. Growth of Caiman crocodilus yacare in the Brazilian Pantanal. Plos One, 9:e89363.	Campos Z., Mourao, G.,Coutinho, M., and Magnusson, W.E. 2014. Growth of Caiman crocodilus yacare in the Brazilian Pantanal. Plos One, 9:e89363.	Campos Z., Mourao, G.,Coutinho, M., and Magnusson, W.E. 2014. Growth of Caiman crocodilus yacare in the Brazilian Pantanal. Plos One, 9:e89363.	Ojasti, J. (1996) Wildlife Utilisation in Latin America: Current situation and prospects for sustainable management. Food and Agriculture Organisation. Pp-58-62. ISBN 978-9251033166.
2	Reptilia	Crocodilia	Crocodylidae	Crocodylus johnstoni	Australian freshwater crocodile	0.97	24	131	200	0.78	0.04	0.1	18	30	LC	Isabel Smallegange / Tom Hopman / Emily Stevenson	Whitehead, P.J. 1987. Respiration of Crocodylus johnstoni embryos. In G. J. W. Webb, S. C. Manolis, and P. J. Whitehead, editors, Crocodiles and Alligators, pages 473--497. Beatty, Sydney.	Whitehead, P.J. 1987. Respiration of Crocodylus johnstoni embryos. In G. J. W. Webb, S. C. Manolis, and P. J. Whitehead, editors, Crocodiles and Alligators, pages 473--497. Beatty, Sydney.	Whitehead, P.J. 1987. Respiration of Crocodylus johnstoni embryos. In G. J. W. Webb, S. C. Manolis, and P. J. Whitehead, editors, Crocodiles and Alligators, pages 473--497. Beatty, Sydney.	Whitehead, P.J. 1987. Respiration of Crocodylus johnstoni embryos. In G. J. W. Webb, S. C. Manolis, and P. J. Whitehead, editors, Crocodiles and Alligators, pages 473--497. Beatty, Sydney.	Smith, A.M.A. (1987). The sex and survivorship of embryos and hatchlings of the Australian freshwater crocodile, Crocodylus johnstoni. Thesis (PhD) http://www.doi.org/10.25911/5d6cf75926028	Tucker, A.D. (1997). Ecology and demography of freshwater crocodiles (Crocodylus Johnstoni) in the Lynd River of north Queensland. PhD Thesis, School of Biological Sciences, The University of Queensland	Whitehead, P.J. 1987. Respiration of Crocodylus johnstoni embryos. In G. J. W. Webb, S. C. Manolis, and P. J. Whitehead, editors, Crocodiles and Alligators, pages 473--497. Beatty, Sydney.	Whitehead, P.J. 1987. Respiration of Crocodylus johnstoni embryos. In G. J. W. Webb, S. C. Manolis, and P. J. Whitehead, editors, Crocodiles and Alligators, pages 473--497. Beatty, Sydney.	Gienger, C. M., Brien, M. L., Tracy, C. R., Manolis, S. C., Webb, G. J., Seymour, R. S., & Christian, K. A. (2017). Ontogenetic comparisons of standard metabolism in three species of crocodilians. Plos one, 12(2), e0171082.
3	Reptilia	Crocodilia	Crocodylidae	Crocodylus niloticus	Nile crocodile	0.66	29	280	427	0.12	0.12	0.07	95.01	94.2	LC	Isabel Smallegange / Tom Hopman	Ngwanya, A., N. Patzke, M. A. Sprocter, J.-L. Kruger, L.-A. Dell, R. Chawana, P. Mazengenya, B. K. Billings, O. Olaleye, S. Herculano-Houzel, and P. R. Manger. 2013. The continuously growing central nervous system of the Nile crocodile (Crocodylus niloticus). The Anatomical Record, 296:1489--1500.	Ngwanya, A., N. Patzke, M. A. Sprocter, J.-L. Kruger, L.-A. Dell, R. Chawana, P. Mazengenya, B. K. Billings, O. Olaleye, S. Herculano-Houzel, and P. R. Manger. 2013. The continuously growing central nervous system of the Nile crocodile (Crocodylus niloticus). The Anatomical Record, 296:1489--1500.	Ngwanya, A., N. Patzke, M. A. Sprocter, J.-L. Kruger, L.-A. Dell, R. Chawana, P. Mazengenya, B. K. Billings, O. Olaleye, S. Herculano-Houzel, and P. R. Manger. 2013. The continuously growing central nervous system of the Nile crocodile (Crocodylus niloticus). The Anatomical Record, 296:1489--1500.	Ngwanya, A., N. Patzke, M. A. Sprocter, J.-L. Kruger, L.-A. Dell, R. Chawana, P. Mazengenya, B. K. Billings, O. Olaleye, S. Herculano-Houzel, and P. R. Manger. 2013. The continuously growing central nervous system of the Nile crocodile (Crocodylus niloticus). The Anatomical Record, 296:1489--1500.	Ngwanya, A., N. Patzke, M. A. Sprocter, J.-L. Kruger, L.-A. Dell, R. Chawana, P. Mazengenya, B. K. Billings, O. Olaleye, S. Herculano-Houzel, and P. R. Manger. 2013. The continuously growing central nervous system of the Nile crocodile (Crocodylus niloticus). The Anatomical Record, 296:1489--1500.	Ngwanya, A., N. Patzke, M. A. Sprocter, J.-L. Kruger, L.-A. Dell, R. Chawana, P. Mazengenya, B. K. Billings, O. Olaleye, S. Herculano-Houzel, and P. R. Manger. 2013. The continuously growing central nervous system of the Nile crocodile (Crocodylus niloticus). The Anatomical Record, 296:1489--1500.	Ngwanya, A., N. Patzke, M. A. Sprocter, J.-L. Kruger, L.-A. Dell, R. Chawana, P. Mazengenya, B. K. Billings, O. Olaleye, S. Herculano-Houzel, and P. R. Manger. 2013. The continuously growing central nervous system of the Nile crocodile (Crocodylus niloticus). The Anatomical Record, 296:1489--1500.	Ngwanya, A., N. Patzke, M. A. Sprocter, J.-L. Kruger, L.-A. Dell, R. Chawana, P. Mazengenya, B. K. Billings, O. Olaleye, S. Herculano-Houzel, and P. R. Manger. 2013. The continuously growing central nervous system of the Nile crocodile (Crocodylus niloticus). The Anatomical Record, 296:1489--1500.	Thorbjarnarson, J. B. (1996). Reproductive characteristics of the order Crocodylia. Herpetologica, 8-24.
4	Reptilia	Crocodilia	Gavialidae	Gavialis gangeticus	Gharial	0.74	37	300	375	0.12	0.12	0.09	37.01	150	CR	Isabel Smallegange / Tom Hopman	http://library.sandiegozoo.org/factsheets/gharial/gharial.htm.	https://animaldiversity.org/accounts/Eunectes_murinus/#815F0F14-924A-11E1-9DCA-002500F14F28	http://library.sandiegozoo.org/factsheets/gharial/gharial.htm.	http://library.sandiegozoo.org/factsheets/gharial/gharial.htm.	http://library.sandiegozoo.org/factsheets/gharial/gharial.htm.	http://library.sandiegozoo.org/factsheets/gharial/gharial.htm.	http://library.sandiegozoo.org/factsheets/gharial/gharial.htm.	http://library.sandiegozoo.org/factsheets/gharial/gharial.htm.	Stevenson, C., & Whitaker, R. (2010). Gharial Gavialis gangeticus. Crocodiles. Status survey and conservation action plan, 139, 143.
5	Reptilia	Rhynchocephalia	Tuataras	Sphenodon punctatus	Tuatara	0.79	10.5	34.8	80	0.27	0.05	0.05	6	0.69	LC	Isabel Smallegange / Tom Hopman / Emily Stevenson	Nelson, N.J., M. B. Thompson, S. Pledger, S. N. Keall, and C. H. Daugherty. 2004. Egg mass determines hatchling size, and incubation temperature influences post-hatching growth, of tuatara Sphenodon punctatus. J. Zool., Lond., 263:77-87.	Nelson, N.J., M. B. Thompson, S. Pledger, S. N. Keall, and C. H. Daugherty. 2004. Egg mass determines hatchling size, and incubation temperature influences post-hatching growth, of tuatara Sphenodon punctatus. J. Zool., Lond., 263:77-87.	Herrel, Moore, Bredweg and Nelson. 2010. Sexual dimorphism, body size, bite force and male mating success in tuatara. Biological Journal of the Linnean Society, 100: 287-292. Newman, D.G, Watson, P.R. and McFadden, I. 1994. Egg production by tuatara on Lady Alice and Stephens Island, New Zealand. New Zealand Journal of Zoology, 21: 387-398.	Nelson, N.J., M. B. Thompson, S. Pledger, S. N. Keall, and C. H. Daugherty. 2004. Egg mass determines hatchling size, and incubation temperature influences post-hatching growth, of tuatara Sphenodon punctatus. J. Zool., Lond., 263:77-87.	Wörner, L.L.B. (2009). Aggression and competition for space and food in captive juvenile tuatara (Sphenodon punctatus). PhD Thesis, Victoria University of Biology	Mitchell, N.J., Allendorg, F.W., Keall, S.N., Daugherty, C.H., Nelson, N.J. (2009). Demographic effects of temperature‐dependent sex determination: will tuatara survive global warming? Global Change Biology 16: 60-72. https://doi.org/10.1111/j.1365-2486.2009.01964.x	Nelson, N.J., M. B. Thompson, S. Pledger, S. N. Keall, and C. H. Daugherty. 2004. Egg mass determines hatchling size, and incubation temperature influences post-hatching growth, of tuatara Sphenodon punctatus. J. Zool., Lond., 263:77-87.	Newman, D.G, Watson, P.R. and McFadden, I. 1994. Egg production by tuatara on Lady Alice and Stephens Island, New Zealand. New Zealand Journal of Zoology, 21: 387-398.	Moore et al., (2007) Waiting reveals waning weight: Monitoring over 54 years shows a decline in body condition of a long-lived reptile (tuatara, Sphenodon punctatus). Biol Cons, 135: 181-188. doi:10.1016/j.biocon.2006.10.029
6	Reptilia	Squamata	Boidae	Boa constrictor	Red-tailed boa	0.62	45	170	450	0.12	0.12	0.05	65.01	27	LC	Isabel Smallegange / Tom Hopman	Abuys, A. 2003. De slangen van Suriname. Gopher Publ., Groningen.	Abuys, A. 2003. De slangen van Suriname. Gopher Publ., Groningen.	Abuys, A. 2003. De slangen van Suriname. Gopher Publ., Groningen.	Abuys, A. 2003. De slangen van Suriname. Gopher Publ., Groningen.	Abuys, A. 2003. De slangen van Suriname. Gopher Publ., Groningen.	Abuys, A. 2003. De slangen van Suriname. Gopher Publ., Groningen.	Abuys, A. 2003. De slangen van Suriname. Gopher Publ., Groningen.	Abuys, A. 2003. De slangen van Suriname. Gopher Publ., Groningen.	De Vosjoli, P., Klingenberg, R., & Ronne, J. (2012). Boa Constrictor Manual. Fox Chapel Publishing.
7	Reptilia	Squamata	Scincidae	Egernia striolata	Tree-crevice Skink	0.65	5.17	10	12.1	0.4	0.4	0.75	4	0.033	LC	Isabel Smallegange / Tom Hopman	Kearney, M.R., R. Aguilar, L. Alton, C. Bywater, E. Pirtle, and C. White. Egernia life history paper. in prep.	Kearney, M.R., R. Aguilar, L. Alton, C. Bywater, E. Pirtle, and C. White. Egernia life history paper. in prep.	Kearney, M.R., R. Aguilar, L. Alton, C. Bywater, E. Pirtle, and C. White. Egernia life history paper. in prep.	Kearney, M.R., R. Aguilar, L. Alton, C. Bywater, E. Pirtle, and C. White. Egernia life history paper. in prep.	Kearney, M.R., R. Aguilar, L. Alton, C. Bywater, E. Pirtle, and C. White. Egernia life history paper. in prep.	Kearney, M.R., R. Aguilar, L. Alton, C. Bywater, E. Pirtle, and C. White. Egernia life history paper. in prep.	Kearney, M.R., R. Aguilar, L. Alton, C. Bywater, E. Pirtle, and C. White. Egernia life history paper. in prep.	Kearney, M.R., R. Aguilar, L. Alton, C. Bywater, E. Pirtle, and C. White. Egernia life history paper. in prep.	Knotek et al., (2023) Sex identification in Australian skinks (Egernia stokesii, E. hosmeri, E. striolata) using cloacoscopy. Vet med (Praha). 68:6 253-257. 10.17221/3/2023-VETMED
8	Reptilia	Squamata	Boidae	Eunectes murinus	Green anaconda	0.34	37	302	914	0.12	0.12	0.11	100.01	74	LC	Isabel Smallegange / Tom Hopman	Abuys, A. 2003. De slangen van Suriname. Gopher Publ., Groningen.	Abuys, A. 2003. De slangen van Suriname. Gopher Publ., Groningen.	Abuys, A. 2003. De slangen van Suriname. Gopher Publ., Groningen.	Abuys, A. 2003. De slangen van Suriname. Gopher Publ., Groningen.	Abuys, A. 2003. De slangen van Suriname. Gopher Publ., Groningen.	Abuys, A. 2003. De slangen van Suriname. Gopher Publ., Groningen.	Abuys, A. 2003. De slangen van Suriname. Gopher Publ., Groningen.	Abuys, A. 2003. De slangen van Suriname. Gopher Publ., Groningen.	Calle et al., (1994) Health assessment of free-ranging anacondas (Eunectes murinus) in Venezuela. Journal of Zoo and Wildlife Medicine 25(1): 53-62.
9	Reptilia	Squamata	Colubridae	Natrix helvetica	European grass snake	0.59	17	65	130	0.42	0.4	0.11	62	0.3	LC	Isabel Smallegange / Tom Hopman / Emily Stevenson	Madsen, T. 1983. Growth rates, maturation and sexual size dimorphism in a population of grass snakes, Natrix natrix, in Southern Sweden. Oikos, 40:277-282.	Gregory, P. T., Isaac, L. A., & Griffiths, R. A. (2007). Death feigning by grass snakes (Natrix natrix) in response to handling by human" predators.". Journal of Comparative Psychology, 121(2), 123.	Billings and Langford (1991) THE CARE AND BREEDING OF THE GRASS SNAKE (NATRIX NATRLY HELVETICA) IN CAPTIVITY. British Herpetological Society Bulletin, 36: 39-42.	Gregory, P. T. (2004). Sexual dimorphism and allometric size variation in a population of grass snakes (Natrix natrix) in southern England. Journal of Herpetology, 38(2), 231-240.	Sewell, D., Baker, J. & Griffiths, R.A. (2015). Population dynamics of grass snakes (Natrix natrix) at a site restored for amphibian reintroduction. Herpetological Journal 25: 155-161.	Sewell, D., Baker, J. & Griffiths, R.A. (2015). Population dynamics of grass snakes (Natrix natrix) at a site restored for amphibian reintroduction. Herpetological Journal 25: 155-161.	Madsen, T. 1983. Growth rates, maturation and sexual size dimorphism in a population of grass snakes, Natrix natrix, in Southern Sweden. Oikos, 40:277-282.	Brown, P. R. (1991). Ecology and vagility of the grass snake Natrix natrix helvetica Lacépède (Doctoral dissertation, University of Southampton).	Brown, P. R. (1991). Ecology and vagility of the grass snake Natrix natrix helvetica Lacépède (Doctoral dissertation, University of Southampton).
10	Reptilia	Squamata	Lacertidae	Takydromus hsuehshanensis	Snow Mountain grasslizard	0.66	2.6	5.4	7.2	0.4	0.4	0.48	6	0.047	LC	Isabel Smallegange / Tom Hopman	Chen, Y. H. . The temperature effect on embryos and hatchlings in high altitudinal grass lizard, Takydromus hsuehshanensis. PhD thesis, National Taiwan Normal University, 2007.	Chen, Y. H. . The temperature effect on embryos and hatchlings in high altitudinal grass lizard, Takydromus hsuehshanensis. PhD thesis, National Taiwan Normal University, 2007.	Chen, Y. H. . The temperature effect on embryos and hatchlings in high altitudinal grass lizard, Takydromus hsuehshanensis. PhD thesis, National Taiwan Normal University, 2007.	Chen, Y. H. . The temperature effect on embryos and hatchlings in high altitudinal grass lizard, Takydromus hsuehshanensis. PhD thesis, National Taiwan Normal University, 2007.	Chen, Y. H. . The temperature effect on embryos and hatchlings in high altitudinal grass lizard, Takydromus hsuehshanensis. PhD thesis, National Taiwan Normal University, 2007.	Chen, Y. H. . The temperature effect on embryos and hatchlings in high altitudinal grass lizard, Takydromus hsuehshanensis. PhD thesis, National Taiwan Normal University, 2007.	Chen, Y. H. . The temperature effect on embryos and hatchlings in high altitudinal grass lizard, Takydromus hsuehshanensis. PhD thesis, National Taiwan Normal University, 2007.	Chen, Y. H. . The temperature effect on embryos and hatchlings in high altitudinal grass lizard, Takydromus hsuehshanensis. PhD thesis, National Taiwan Normal University, 2007.	Huang, W. (1998) Sexual Size Dimorphism and Microhabitat Use of Two Sympatric Lizards, Sphenomorphus taiwanensis and Takydromus hsuehshanensis, from the Central Highlands of Taiwan.
11	Reptilia	Squamata	Scincidae	Tiliqua rugosa	Shingleback lizard	0.91	16.5	23	32.8	1.06	0.11	0.5	1.7	0.7	LC	Isabel Smallegange / Tom Hopman / Emily Stevenson	Pamula, Y. Reproduction in the viviparous skink Tiliqua rugosa. PhD thesis, Flinders University, 1997.	Kearney et al., (2018) Field tests of a general ectotherm niche model show how water can limit lizard activity and distribution. Ecol Monogr, 88: 672-693. https://doi.org/10.1002/ecm.1326	Pamula, Y. Reproduction in the viviparous skink Tiliqua rugosa. PhD thesis, Flinders University, 1997.	Pamula, Y. Reproduction in the viviparous skink Tiliqua rugosa. PhD thesis, Flinders University, 1997.	Bull, C. (1995). Population ecology of the sleepy lizard, Tiliqua rugosa, at Mt Mary, South Australia. Austral Ecology 20: 393-402. http://doi.org/10.1111/j.1442-9993.1995.tb00555.x	Bull, C. & Bahhurst B. (1998). Home range overlap of mothers and their offspring in the sleepy lizard, Tiliqua rugosa. Behavior Ecology Sociobiology 42: 357-362.	Pamula, Y. Reproduction in the viviparous skink Tiliqua rugosa. PhD thesis, Flinders University, 1997.	Kearney et al., (2018) Field tests of a general ectotherm niche model show how water can limit lizard activity and distribution. Ecol Monogr, 88: 672-693. https://doi.org/10.1002/ecm.1326	Bull (1988) Mate fidelity in an Australian lizard Trachydosaurus rugosus. Behav Ecol Sociobiol. 23:45-49.
12	Reptilia	Testudines	Chelidae	Chelodina oblonga	Northern snake-necked turtle	0.82	3.1	21	30	0.02	0.02	0.22	14	2.285	NT	Isabel Smallegange / Tom Hopman	Ernst C.H. and R. W. Barbour. Turtles of the world. Smithsonian Institutiun Press, Washington, 1989.	Ernst C.H. and R. W. Barbour. Turtles of the world. Smithsonian Institutiun Press, Washington, 1989.	Ernst C.H. and R. W. Barbour. Turtles of the world. Smithsonian Institutiun Press, Washington, 1989.	Ernst C.H. and R. W. Barbour. Turtles of the world. Smithsonian Institutiun Press, Washington, 1989.	Ernst C.H. and R. W. Barbour. Turtles of the world. Smithsonian Institutiun Press, Washington, 1989.	Ernst C.H. and R. W. Barbour. Turtles of the world. Smithsonian Institutiun Press, Washington, 1989.	Ernst C.H. and R. W. Barbour. Turtles of the world. Smithsonian Institutiun Press, Washington, 1989.	Ernst C.H. and R. W. Barbour. Turtles of the world. Smithsonian Institutiun Press, Washington, 1989.	Giles, J. (2001). The impacts of roads on the population dynamics and ecology of the Oblong Turtle (Chelodina oblonga) at Blue Gum, Booragoon and Piney Lakes (Doctoral dissertation, Murdoch University).
13	Reptilia	Testudines	Geoemydidae	Cuora flavomarginata	Yellow-margined box turtle	0.58	4.2	14.6	16.7	0.15	0.15	0.1	9	0.976	EN	Isabel Smallegange / Tom Hopman	Chen, T.-H. and K.-Y. Lue. Growth patterns of the yellow-margined box turtle (Cuora flavomarginata) in Northern Taiwan. Journal of Herpetology, 36(2):201--208, 2002.	Chen, T.-H. and K.-Y. Lue. Growth patterns of the yellow-margined box turtle (Cuora flavomarginata) in Northern Taiwan. Journal of Herpetology, 36(2):201--208, 2002.	Chen, T.-H. and K.-Y. Lue. Growth patterns of the yellow-margined box turtle (Cuora flavomarginata) in Northern Taiwan. Journal of Herpetology, 36(2):201--208, 2002.	Chen, T.-H. and K.-Y. Lue. Growth patterns of the yellow-margined box turtle (Cuora flavomarginata) in Northern Taiwan. Journal of Herpetology, 36(2):201--208, 2002.	Chen, T.-H. and K.-Y. Lue. Growth patterns of the yellow-margined box turtle (Cuora flavomarginata) in Northern Taiwan. Journal of Herpetology, 36(2):201--208, 2002.	Chen, T.-H. and K.-Y. Lue. Growth patterns of the yellow-margined box turtle (Cuora flavomarginata) in Northern Taiwan. Journal of Herpetology, 36(2):201--208, 2002.	Chen, T.-H. and K.-Y. Lue. Growth patterns of the yellow-margined box turtle (Cuora flavomarginata) in Northern Taiwan. Journal of Herpetology, 36(2):201--208, 2002.	Chen, T.-H. and K.-Y. Lue. Growth patterns of the yellow-margined box turtle (Cuora flavomarginata) in Northern Taiwan. Journal of Herpetology, 36(2):201--208, 2002.	Chen, T. Y., Lee, Y. T., & Chi, C. H. (2011). Observation of reproductive cycle of female yellow‐margined box turtle (Cuora flavomarginata) using radiography and ultrasonography. Zoo biology, 30(6), 689-698.
15	Reptilia	Testudines	Podocnemididae	Podocnemis unifilis	Yellow-spotted river turtle	0.85	4.8	31	52	0.08	0.08	0.18	40	6.9	VU	Isabel Smallegange / Tom Hopman	Miorando, P.S., T. Giarrizzo, and J. C. B. Pezzuti. Population structure and allometry of Podocnemis unifilis(Testudines, Podocnemididae) in a protected area upstream Belo Monte dam in Xingu River, Brazil. Anais da Academia Brasileira de Ciências, 87(4):2067--2079, 2015.	Miorando, P.S., T. Giarrizzo, and J. C. B. Pezzuti. Population structure and allometry of Podocnemis unifilis(Testudines, Podocnemididae) in a protected area upstream Belo Monte dam in Xingu River, Brazil. Anais da Academia Brasileira de Ciências, 87(4):2067--2079, 2015.	Miorando, P.S., T. Giarrizzo, and J. C. B. Pezzuti. Population structure and allometry of Podocnemis unifilis(Testudines, Podocnemididae) in a protected area upstream Belo Monte dam in Xingu River, Brazil. Anais da Academia Brasileira de Ciências, 87(4):2067--2079, 2015.	Miorando, P.S., T. Giarrizzo, and J. C. B. Pezzuti. Population structure and allometry of Podocnemis unifilis(Testudines, Podocnemididae) in a protected area upstream Belo Monte dam in Xingu River, Brazil. Anais da Academia Brasileira de Ciências, 87(4):2067--2079, 2015.	Miorando, P.S., T. Giarrizzo, and J. C. B. Pezzuti. Population structure and allometry of Podocnemis unifilis(Testudines, Podocnemididae) in a protected area upstream Belo Monte dam in Xingu River, Brazil. Anais da Academia Brasileira de Ciências, 87(4):2067--2079, 2015.	Miorando, P.S., T. Giarrizzo, and J. C. B. Pezzuti. Population structure and allometry of Podocnemis unifilis(Testudines, Podocnemididae) in a protected area upstream Belo Monte dam in Xingu River, Brazil. Anais da Academia Brasileira de Ciências, 87(4):2067--2079, 2015.	Miorando, P.S., T. Giarrizzo, and J. C. B. Pezzuti. Population structure and allometry of Podocnemis unifilis(Testudines, Podocnemididae) in a protected area upstream Belo Monte dam in Xingu River, Brazil. Anais da Academia Brasileira de Ciências, 87(4):2067--2079, 2015.	Miorando, P.S., T. Giarrizzo, and J. C. B. Pezzuti. Population structure and allometry of Podocnemis unifilis(Testudines, Podocnemididae) in a protected area upstream Belo Monte dam in Xingu River, Brazil. Anais da Academia Brasileira de Ciências, 87(4):2067--2079, 2015.	Miorando, P. S., Giarrizzo, T., & Pezzuti, J. C. (2015). Population structure and allometry of Podocnemis unifilis (Testudines, Podocnemididae) in a protected area upstream Belo Monte dam in Xingu River, Brazil. Anais da Academia Brasileira de Ciências, 87, 2067-2079.
39	Reptilia	Testudines	Cheloniidae	Dermochelys coriacea	Leatherback turtle	0.92	7	121	175	0.46	0.11	0.12	200.53	650	VU	Isabel Smallegange	Smallegange IM, Flotats Avilés M, Eustache K. 2020. Unusually paced life history strategies of marine megafauna drive atypical sensitivities to environmental variability. Frontiers in Marine Science 7:597492	Smallegange IM, Flotats Avilés M, Eustache K. 2020. Unusually paced life history strategies of marine megafauna drive atypical sensitivities to environmental variability. Frontiers in Marine Science 7:597492	Smallegange IM, Flotats Avilés M, Eustache K. 2020. Unusually paced life history strategies of marine megafauna drive atypical sensitivities to environmental variability. Frontiers in Marine Science 7:597492	Smallegange IM, Flotats Avilés M, Eustache K. 2020. Unusually paced life history strategies of marine megafauna drive atypical sensitivities to environmental variability. Frontiers in Marine Science 7:597492	Smallegange IM, Flotats Avilés M, Eustache K. 2020. Unusually paced life history strategies of marine megafauna drive atypical sensitivities to environmental variability. Frontiers in Marine Science 7:597492	Smallegange IM, Flotats Avilés M, Eustache K. 2020. Unusually paced life history strategies of marine megafauna drive atypical sensitivities to environmental variability. Frontiers in Marine Science 7:597492	Smallegange IM, Flotats Avilés M, Eustache K. 2020. Unusually paced life history strategies of marine megafauna drive atypical sensitivities to environmental variability. Frontiers in Marine Science 7:597492	Smallegange IM, Flotats Avilés M, Eustache K. 2020. Unusually paced life history strategies of marine megafauna drive atypical sensitivities to environmental variability. Frontiers in Marine Science 7:597492	McClain et al (2015) Sizing ocean giants: patterns of intraspecific size variation in marine megafauna. PeerJ. 3:e715. doi: 10.7717/peerj.715
40	Reptilia	Testudines	Cheloniidae	Chelonia mydas	Green turtle	0.72	5	80	99	0.13	0.05	0.09	110	243.5	EN	Isabel Smallegange	Smallegange IM, Flotats Avilés M, Eustache K. 2020. Unusually paced life history strategies of marine megafauna drive atypical sensitivities to environmental variability. Frontiers in Marine Science 7:597492	Smallegange IM, Flotats Avilés M, Eustache K. 2020. Unusually paced life history strategies of marine megafauna drive atypical sensitivities to environmental variability. Frontiers in Marine Science 7:597492	Smallegange IM, Flotats Avilés M, Eustache K. 2020. Unusually paced life history strategies of marine megafauna drive atypical sensitivities to environmental variability. Frontiers in Marine Science 7:597492	Smallegange IM, Flotats Avilés M, Eustache K. 2020. Unusually paced life history strategies of marine megafauna drive atypical sensitivities to environmental variability. Frontiers in Marine Science 7:597492	Smallegange IM, Flotats Avilés M, Eustache K. 2020. Unusually paced life history strategies of marine megafauna drive atypical sensitivities to environmental variability. Frontiers in Marine Science 7:597492	Smallegange IM, Flotats Avilés M, Eustache K. 2020. Unusually paced life history strategies of marine megafauna drive atypical sensitivities to environmental variability. Frontiers in Marine Science 7:597492	Smallegange IM, Flotats Avilés M, Eustache K. 2020. Unusually paced life history strategies of marine megafauna drive atypical sensitivities to environmental variability. Frontiers in Marine Science 7:597492	Smallegange IM, Flotats Avilés M, Eustache K. 2020. Unusually paced life history strategies of marine megafauna drive atypical sensitivities to environmental variability. Frontiers in Marine Science 7:597492	Hays, G. C., Broderick, A. C., Glen, F., & Godley, B. J. (2002). Change in body mass associated with long-term fasting in a marine reptile: the case of green turtles (Chelonia mydas) at Ascension Island. Canadian Journal of Zoology, 80(7), 1299-1302.
41	Reptilia	Testudines	Cheloniidae	Caretta caretta	Loggerhead turtle	0.65	4.5	80	125	0.24	0.09	0.12	280	107	VU	Isabel Smallegange	Smallegange IM, Flotats Avilés M, Eustache K. 2020. Unusually paced life history strategies of marine megafauna drive atypical sensitivities to environmental variability. Frontiers in Marine Science 7:597492	Smallegange IM, Flotats Avilés M, Eustache K. 2020. Unusually paced life history strategies of marine megafauna drive atypical sensitivities to environmental variability. Frontiers in Marine Science 7:597492	Smallegange IM, Flotats Avilés M, Eustache K. 2020. Unusually paced life history strategies of marine megafauna drive atypical sensitivities to environmental variability. Frontiers in Marine Science 7:597492	Smallegange IM, Flotats Avilés M, Eustache K. 2020. Unusually paced life history strategies of marine megafauna drive atypical sensitivities to environmental variability. Frontiers in Marine Science 7:597492	Smallegange IM, Flotats Avilés M, Eustache K. 2020. Unusually paced life history strategies of marine megafauna drive atypical sensitivities to environmental variability. Frontiers in Marine Science 7:597492	Smallegange IM, Flotats Avilés M, Eustache K. 2020. Unusually paced life history strategies of marine megafauna drive atypical sensitivities to environmental variability. Frontiers in Marine Science 7:597492	Smallegange IM, Flotats Avilés M, Eustache K. 2020. Unusually paced life history strategies of marine megafauna drive atypical sensitivities to environmental variability. Frontiers in Marine Science 7:597492	Smallegange IM, Flotats Avilés M, Eustache K. 2020. Unusually paced life history strategies of marine megafauna drive atypical sensitivities to environmental variability. Frontiers in Marine Science 7:597492	Sakai, H., Saeki, K., Ichihashi, H., Suganuma, H., Tanabe, S., & Tatsukawa, R. (2000). Species-specific distribution of heavy metals in tissues and organs of loggerhead turtle (Caretta caretta) and green turtle (Chelonia mydas) from Japanese coastal waters. Marine Pollution Bulletin, 40(8), 701-709.
42	Reptilia	Testudines	Cheloniidae	Eretmochelys imbricata	Hawksbill turtle	0.8	4.13	78.6	105	0.24	0.06	0.09	288	112.2	CR	Isabel Smallegange	Smallegange IM, Flotats Avilés M, Eustache K. 2020. Unusually paced life history strategies of marine megafauna drive atypical sensitivities to environmental variability. Frontiers in Marine Science 7:597492	Smallegange IM, Flotats Avilés M, Eustache K. 2020. Unusually paced life history strategies of marine megafauna drive atypical sensitivities to environmental variability. Frontiers in Marine Science 7:597492	Smallegange IM, Flotats Avilés M, Eustache K. 2020. Unusually paced life history strategies of marine megafauna drive atypical sensitivities to environmental variability. Frontiers in Marine Science 7:597492	Smallegange IM, Flotats Avilés M, Eustache K. 2020. Unusually paced life history strategies of marine megafauna drive atypical sensitivities to environmental variability. Frontiers in Marine Science 7:597492	Smallegange IM, Flotats Avilés M, Eustache K. 2020. Unusually paced life history strategies of marine megafauna drive atypical sensitivities to environmental variability. Frontiers in Marine Science 7:597492	Smallegange IM, Flotats Avilés M, Eustache K. 2020. Unusually paced life history strategies of marine megafauna drive atypical sensitivities to environmental variability. Frontiers in Marine Science 7:597492	Smallegange IM, Flotats Avilés M, Eustache K. 2020. Unusually paced life history strategies of marine megafauna drive atypical sensitivities to environmental variability. Frontiers in Marine Science 7:597492	Smallegange IM, Flotats Avilés M, Eustache K. 2020. Unusually paced life history strategies of marine megafauna drive atypical sensitivities to environmental variability. Frontiers in Marine Science 7:597492	Santos, A. J., Freire, E. M., Bellini, C., & Corso, G. (2010). Body mass and the energy budget of gravid hawksbill turtles (Eretmochelys imbricata) during the nesting season. Journal of Herpetology, 44(3), 352-359.
43	Reptilia	Testudines	Chelydridae	Chelydra serpentina	Snapping turtle	0.8	2.7	22	39.7	0.46	0.21	0.11	69	12.8	LC	Isabel Smallegange / Tom Hopman / Emily Stevenson	Add-my-pet. (2023). Database of code, data and DEB model parameters (www.debtheory.org).	Shine, R., & Iverson, J. B. (1995). Patterns of Survival, Growth and Maturation in Turtles. Oikos 72: 343-348. https://www.jstor.org/stable/pdf/3546119.pdf	Aresco, M. J., & Gunzburger, M. S. (2007). Ecology and morphology of Chelydra serpentina in northwestern Florida. Southeastern Naturalist, 6(3), 435-448.	Hedrick, A. R., Klondaris, H. M., Corichi, L. C., Dreslik, M. J., & Iverson, J. B. (2018). The effects of climate on annual variation in reproductive output in Snapping Turtles (Chelydra serpentina). Canadian Journal of zoology, 96(3), 221-228.	Heppell, S.S. (1998). Application of Life-History Theory and Population Model Analysis to Turtle Conservation. Copeia 2: 367-375. http://www.jstor.org/stable/1447430	Heppell, S.S. (1998). Application of Life-History Theory and Population Model Analysis to Turtle Conservation. Copeia 2: 367-375. http://www.jstor.org/stable/1447430	Shine, R., & Iverson, J. B. (1995). Patterns of Survival, Growth and Maturation in Turtles. Oikos 72: 343-348. https://www.jstor.org/stable/pdf/3546119.pdf	Hedrick, A. R., Klondaris, H. M., Corichi, L. C., Dreslik, M. J., & Iverson, J. B. (2018). The effects of climate on annual variation in reproductive output in Snapping Turtles (Chelydra serpentina). Canadian Journal of zoology, 96(3), 221-228.	Hedrick, A. R., Klondaris, H. M., Corichi, L. C., Dreslik, M. J., & Iverson, J. B. (2018). The effects of climate on annual variation in reproductive output in Snapping Turtles (Chelydra serpentina). Canadian Journal of zoology, 96(3), 221-228.
44	Reptilia	Testudines	Dermochelyidae	Kinosternon flavescens	Yellow mud turtle	0.8	2.19	8.83	11.7	0.54	0.06	0.11	9	0.349	LC	Isabel Smallegange / Tom Hopman / Emily Stevenson	Add-my-pet. (2023). Database of code, data and DEB model parameters (www.debtheory.org).	Shine, R., & Iverson, J. B. (1995). Patterns of Survival, Growth and Maturation in Turtles. Oikos 72: 343-348. https://www.jstor.org/stable/pdf/3546119.pdf	Iverson, J.B. (1991) Life history and demography of the yellow mud turtle, Kinostern flavesens. Herpetologica. 47(4): 373-395. http://www.jstor.org/stable/3892843._x000D_	Shine, R., & Iverson, J. B. (1995). Patterns of Survival, Growth and Maturation in Turtles. Oikos 72: 343-348. https://www.jstor.org/stable/pdf/3546119.pdf	Heppell, S.S. (1998). Application of Life-History Theory and Population Model Analysis to Turtle Conservation. Copeia 2: 367-375. http://www.jstor.org/stable/1447430	Heppell, S.S. (1998). Application of Life-History Theory and Population Model Analysis to Turtle Conservation. Copeia 2: 367-375. http://www.jstor.org/stable/1447430	Shine, R., & Iverson, J. B. (1995). Patterns of Survival, Growth and Maturation in Turtles. Oikos 72: 343-348. https://www.jstor.org/stable/pdf/3546119.pdf	Iverson, J.B. (1991) Life history and demography of the yellow mud turtle, Kinostern flavesens. Herpetologica. 47(4): 373-395. http://www.jstor.org/stable/3892843._x000D_	Iverson, J.B. (1991) Life history and demography of the yellow mud turtle, Kinostern flavesens. Herpetologica. 47(4): 373-395. http://www.jstor.org/stable/3892843._x000D_
45	Reptilia	Squamata	Gekkonidae	Gehyra variegata	Varied dtella	0.8	2.8	4.8	5.9	1.61	0.93	0.85	2	0.04	LC	Isabel Smallegange / Tom Hopman	Add-my-pet. (2023). Database of code, data and DEB model parameters (www.debtheory.org).	Henle, K. (1990). Population ecology and Life History of the Arboreal Gecko Gehyra variegata in Arid Australia. Herpetological Monographs 4: 30-60. http://www.jstor.com/stable/1466967	Henle, K. (1990). Population ecology and Life History of the Arboreal Gecko Gehyra variegata in Arid Australia. Herpetological Monographs 4: 30-60. http://www.jstor.com/stable/1466967	Henle, K. (1990). Population ecology and Life History of the Arboreal Gecko Gehyra variegata in Arid Australia. Herpetological Monographs 4: 30-60. http://www.jstor.com/stable/1466967	Kitchener, D.J., How, R.A. & Dell, J. (1988). Biology of Oedura reticulata and Gehyra variegata (Gekkonidae) in an Isolated Woodland of Western Australia. Journal of Herpetology 22: 401-412. https://www.jstor.org/stable/1564335	Kitchener, D.J., How, R.A. & Dell, J. (1988). Biology of Oedura reticulata and Gehyra variegata (Gekkonidae) in an Isolated Woodland of Western Australia. Journal of Herpetology 22: 401-412. https://www.jstor.org/stable/1564335	Sarre S. D. (1998). Demographics and Population Persistence of Gehyra variegata (Gekkonidae) Following Habitat Fragmentation. Journal of Herpetology 32: 153-162. https://www.jstor.org/stable/1565291	Henle, K. (1990). Population ecology and Life History of the Arboreal Gecko Gehyra variegata in Arid Australia. Herpetological Monographs 4: 30-60. http://www.jstor.com/stable/1466967	Henle, K. (1990). Population ecology and Life History of the Arboreal Gecko Gehyra variegata in Arid Australia. Herpetological Monographs 4: 30-60. http://www.jstor.com/stable/1466967
46	Reptilia	Squamata	Phrynosomatidae	Sceloporus undulatus	Eastern fence lizard	0.8	2.5	4.7	8	2.81	1.18	0.41	40	0.018	LC	Isabel Smallegange / Tom Hopman / Emily Stevenson	Add-my-pet. (2023). Database of code, data and DEB model parameters (www.debtheory.org).	Kearney, M. (2012). Metabolic theory, life history and the distribution of a terrestrial ectotherm. Functional ecology 26: 167-179. https://doi/10.1111/j.1365-2435.2011.01917.x	Tinkle and Ballinger (1972) Sceloporus Undulatus: A study of the intraspecific comparative demography of a lizard. Ecology. 53(4): 570-584.	Kearney, M. (2012). Metabolic theory, life history and the distribution of a terrestrial ectotherm. Functional ecology 26: 167-179. https://doi/10.1111/j.1365-2435.2011.01917.x	Ferguson, F.W., Bohlen, C.H. & Woolley, H.P. (1980). Sceloporus Undulatus: Comparative Life History and Regulation of a Kansas Population. Ecology 61: 313-322. https://www.jstor.org/stable/1935190	Ferguson, F.W., Bohlen, C.H. & Woolley, H.P. (1980). Sceloporus Undulatus: Comparative Life History and Regulation of a Kansas Population. Ecology 61: 313-322. https://www.jstor.org/stable/1935190	Haenel, G.J. & John-Alder, H.B. (2002). Experimental and demographic analyses of growth rate and sexual size dimorphism in a lizard, Sceloporus undulatus. Oikos 96: 70-81. https://doi.org/10.1034/j.1600-0706.2002.10915.x	Kearney, M. (2012). Metabolic theory, life history and the distribution of a terrestrial ectotherm. Functional ecology 26: 167-179. https://doi/10.1111/j.1365-2435.2011.01917.x	Kearney, M. (2012). Metabolic theory, life history and the distribution of a terrestrial ectotherm. Functional ecology 26: 167-179. https://doi/10.1111/j.1365-2435.2011.01917.x
50	Reptilia	Squamata	Colubridae	Thamnophis elegans	Terrestrial gartersnake	0.8	18.77	40	70	1.11	0.29	0.4	14.35	0.117	LC	Isabel Smallegange / Tom Hopman	Add-my-pet. (2023). Database of code, data and DEB model parameters (www.debtheory.org).	King, R.B., Stanford, K., Jones, P.C. & Bekker, K. (2016). Size matters: Individual Variation in Ectotherm Growth and Asymptotic Size.	King, R.B., Stanford, K., Jones, P.C. & Bekker, K. (2016). Size matters: Individual Variation in Ectotherm Growth and Asymptotic Size.	Sparkman, A.M & Palacios, M.G. (2009). A test of life-history theories of immune defence in two ecotypes of the garter snake, Thamnophis elegans. Journal of Animal Ecology 78: 1242-1248. https://doi.org/10.1111/j.1365-2656.2009.01587.x	Bronikowski, A.M. & Arnold, S.J. (1999). The Evolutionary Ecology of Life History Variation in the Garter Snake Thamnophis elegans. Ecology 80: 2314-2325. https://www.jstor.org/stable/176912	Robert, K.A., Vleck, C. & Bronikowski, A.M. (2009). The effects of maternal corticosterone levels on offspring behavior in fast- and slow-growth garter snakes (Thamnophis elegans). Hormones and Behavior 55: 24-32. https://doi.org/10.1016/j.yhbeh.2008.07.008	Bronikowski, A.M. & Arnold, S.J. (1999). The Evolutionary Ecology of Life History Variation in the Garter Snake Thamnophis elegans. Ecology 80: 2314-2325. https://www.jstor.org/stable/176912	Bronikowski, A.M. & Arnold, S.J. (1999). The Evolutionary Ecology of Life History Variation in the Garter Snake Thamnophis elegans. Ecology 80: 2314-2325. https://www.jstor.org/stable/176912	White and Kolb (1974) A Preliminary Study of Thamnophis near Sagehen Creek, California. Copeia, 1, 126-136.
